# Automated verification, assembly, and extension of GBM stem cell network model with knowledge from literature and data

**DOI:** 10.1101/2021.07.04.451062

**Authors:** Emilee Holtzapple, Brent Cochran, Natasa Miskov-Zivanov

**Author notes:** University of Pittsburgh, Pittsburgh, PA USA. Tufts University School of Medicine, Boston, MA USA.

## Abstract

Signaling network models are usually assembled from information in literature and expert knowledge or inferred from data. The goal of modeling is to gain mechanistic understanding of key signaling pathways and provide predictions on how perturbations affect large-scale processes such as disease progression. For glioblastoma multiforme (GBM), this task is critical, given the lack of effective treatments and pace of disease progression. Both manual and automated assembly of signaling networks from data or literature have drawbacks. Existing GBM networks, as well as networks assembled using state-of-the-art machine reading, fall short when judged by the quality and quantity of information, as well as certain attributes of the overall network structure. The contributions of this work are two-fold. First, we propose an automated methodology for verification of signaling networks. Next, we discuss automation of network assembly and extension that relies on methods and resources used for network verification, thus, implicitly including verification in these processes. In addition to these methods, we also present, and verify a comprehensive GBM network assembled with a hybrid of manual and automated methods. Finally, we demonstrate that, while an automated network assembly is fast, such networks still lack precision and realistic network topology.
