## Supplemental Table 1 (Expert-curated GBM model logic) for "Automated verification, assembly, and extension of GBM stem cell network model with knowledge from literature and data"

### Sheet: Column headers
Explanation of column headers: Element name- Name of model element formatted for readability. Element IDs- Official gene symbol (OGS) for each element, followed by UniProt ID. If there are multiple genes or proteins contained within one element name, the most common or relevant isoform or family member is listed first. Levels- number of discrete variable levels for that element (default is 3). Va…

### Sheet: Supplemental Table 1
#	Element Name	Element Type	Element IDs	Cell type	Organism	Tissue type	Levels	Variable name	Positive regulators	Negative regulators
1	Akt	Protein	AKT1,P31749	Glioblastoma stem cell	Human	Brain	3	Akt	(mTORc2,PDK)	Casp3_6_7
2	AMPK	Protein	PRKAA2,P54646	Glioblastoma stem cell	Human	Brain	3	AMPK	MAP3K7
3	Apaf1	Protein	APAF1,O14727	Glioblastoma stem cell	Human	Brain	3	Apaf1	CytoC
4	ASCL1	Protein	ASCL1,P50553	Glioblastoma stem cell	Human	Brain	3	ASCL1		PRC1
5	ATM	Protein	ATM,Q13315	Glioblastoma stem cell	Human	Brain	3	ATM	FOXO
6	AURA/B	Protein	AURKA,O14965,AURKB,Q96GD4	Glioblastoma stem cell	Human	Brain	3	AURA_B
7	Bad	Protein	BAD,Q92934	Glioblastoma stem cell	Human	Brain	3	Bad		Akt
8	Bax	Protein	BAX,Q07812	Glioblastoma stem cell	Human	Brain	3	Bax		Bcl2,BclXL
9	Bcl2	Protein	BCL2,P10415	Glioblastoma stem cell	Human	Brain	3	Bcl2	ERK,STAT3	Bad,BBC3
10	BclXL	Protein	BCL2L1,Q07817	Glioblastoma stem cell	Human	Brain	3	BclXL	ERK,STAT3,p50_p65	Bad,BBC3
11	beta_cat	Protein	CTNNB1,P35222	Glioblastoma stem cell	Human	Brain	3	beta_cat	Akt,EphA2	GSK3B
12	BRAF	Protein	BRAF,P15056	Glioblastoma stem cell	Human	Brain	3	BRAF
13	c_myc	Protein	MYC,P01106	Glioblastoma stem cell	Human	Brain	3	c_myc	ERK,E2F,(TCF_LEF,beta_cat),NOTCH
14	Casp3_6_7	Protein	CASP3,P42574,CASP6,P55212,CASP7,P55210	Glioblastoma stem cell	Human	Brain	3	Casp3_6_7	Casp9^,Chk1_2
15	Casp8	Protein	CASP8,Q14790	Glioblastoma stem cell	Human	Brain	3	Casp8	FAS^
16	Casp9	Protein	CASP9,P55211	Glioblastoma stem cell	Human	Brain	3	Casp9	Apaf1^
17	CBL	Protein	CBL,P22681	Glioblastoma stem cell	Human	Brain	3	CBL	JAK2,EGFR
18	CD44	Protein	CD44,P16070	Glioblastoma stem cell	Human	Brain	3	CD44	JUN
19	cdc25A	Protein	CDC25A,P30304	Glioblastoma stem cell	Human	Brain	3	cdc25A	PLK1,(Raf,!skp2),CDK1_cycB,(c_myc,STAT3),BRAF	Chk1_2
20	CDK1_cycB	Protein	CDK1,P06493,CCNB1,P14635	Glioblastoma stem cell	Human	Brain	3	CDK1_cycB	cdc25A_nuc	p21,Myt1
21	CDK2	Protein	CDK2,P24941	Glioblastoma stem cell	Human	Brain	3	CDK2
22	CDK6	Protein	CDK6,Q00534	Glioblastoma stem cell	Human	Brain	3	CDK6
23	Chk1_2	Protein	CHEK1,O14757,CHEK2,O96017	Glioblastoma stem cell	Human	Brain	3	Chk1_2	ATM
24	CUL1	Protein	cul1,Q13616	Glioblastoma stem cell	Human	Brain	3	CUL1		HH
25	cycD/CDK4/6	Protein	CCND1,P24385,CDK4,P11802,CDK6,Q00534	Glioblastoma stem cell	Human	Brain	3	cycD_CDK4_6	(c_myc,CDK6),(cdc25A,CDK6),E2F,STAT3,TCF_LEF,GLI,NOTCH,GSK3B	p15,p16,p21,p27
26	cycE/CDK2	Protein	CCNE1,P24864,CDK2,P24941	Glioblastoma stem cell	Human	Brain	3	cycE_CDK2	CDK2,cdc25A,CD44,E2F
27	CytoC	Protein	CYC1,P08574	Glioblastoma stem cell	Human	Brain	3	CytoC	Bax
28	DELTA	Protein	DLL1,O00548	Glioblastoma stem cell	Human	Brain	3	DELTA	FRINGE
29	DKK	Protein	DKK1,O94907	Glioblastoma stem cell	Human	Brain	3	DKK	TCF_LEF,DKK	ASCL1
30	DVL	Protein	DVL1,O14640	Glioblastoma stem cell	Human	Brain	3	DVL	LRP_Fz
31	E2F	Protein	E2F1,Q01094	Glioblastoma stem cell	Human	Brain	3	E2F		Rb
32	4EBP1	Protein	EIF4EBP1,Q13541	Glioblastoma stem cell	Human	Brain	3	4EBP1		mTORc1
33	EGF	Protein	EGF,P01133	Glioblastoma stem cell	Human	Brain	3	EGF
34	EGFR	Protein	EGFR,P00533	Glioblastoma stem cell	Human	Brain	3	EGFR	EGF,EGFR,JUN	CBL
35	eIF4E	Protein	EIF4E,P06730	Glioblastoma stem cell	Human	Brain	3	eIF4E		4EBP1
36	EphA2	Protein	EPHA2,P29317	Glioblastoma stem cell	Human	Brain	3	EphA2
37	ERBB2	Protein	ERBB2,P04626	Glioblastoma stem cell	Human	Brain	3	ERBB2
38	ERBB3	Protein	ERBB3,P21860	Glioblastoma stem cell	Human	Brain	3	ERBB3		ERBB2
39	ERK	Protein	MAPK3,P27361,MAPK1,P28482	Glioblastoma stem cell	Human	Brain	3	ERK	MEK,(CD44,NF2)
40	F-ACTIN	Protein	ACTB,P60709	Glioblastoma stem cell	Human	Brain	3	F_ACTIN
41	FAS	Protein	FAS,P25445	Glioblastoma stem cell	Human	Brain	3	FAS	p53
42	FOS	Protein	FOS,P01100	Glioblastoma stem cell	Human	Brain	3	FOS
43	FOXO	Protein	FOXO3,O43524,FOXO1,Q12778	Glioblastoma stem cell	Human	Brain	3	FOXO	AMPK,MAPK8	Akt,skp2
44	FRINGE	Protein	LFNG,Q8NES3,MNFG,O00587,RFNG,Q9Y644	Glioblastoma stem cell	Human	Brain	3	FRINGE
45	FRMD	Protein	FRMD7,Q6ZUT3	Glioblastoma stem cell	Human	Brain	3	FRMD
46	GAB1	Protein	GAB1,Q13480	Glioblastoma stem cell	Human	Brain	3	GAB1	Grb2	ERK
47	GLI	Protein	GLI1,P08151	Glioblastoma stem cell	Human	Brain	3	GLI		CUL1
48	Grb2	Protein	GRB2,P62993	Glioblastoma stem cell	Human	Brain	3	Grb2	SHP2,Shc,IRS,ERBB2,(ERBB2,ERBB3)
49	GSK3B	Protein	GSK3B,P49841	Glioblastoma stem cell	Human	Brain	3	GSK3B	MAPK8
50	HH	Protein	SHH,Q15465,IHH,Q14623,DHH,O43323	Glioblastoma stem cell	Human	Brain	3	HH
51	Hif1a	Protein	HIF1A,Q16665	Glioblastoma stem cell	Human	Brain	3	Hif1a	mTORc1,STAT3
52	IkBa	Protein	NFKBIA,P25963	Glioblastoma stem cell	Human	Brain	3	IkB_a	IKK
53	IKK	Protein	IKBKB,O14920	Glioblastoma stem cell	Human	Brain	3	IKK	MAP3K7
54	IL6	Protein	IL6,P05231	Glioblastoma stem cell	Human	Brain	3	IL6
55	IL6ST	Protein	IL6ST,P40189	Glioblastoma stem cell	Human	Brain	3	IL6ST	JAK2	SOCS,CBL
56	INSR	Protein	INSr,P06213	Glioblastoma stem cell	Human	Brain	3	INSR		SOCS
57	IRS	Protein	IRS,P35568	Glioblastoma stem cell	Human	Brain	3	IRS	INSr,AMPK
58	JAK2	Protein	JAK2,O60674	Glioblastoma stem cell	Human	Brain	3	JAK2	JAK2,CBL	SOCS
59	JUN	Protein	JUN,P05412	Glioblastoma stem cell	Human	Brain	3	JUN	FOS,MAPK11,MAPK8
60	KIBRA	Protein	WWC1,Q8IX03	Glioblastoma stem cell	Human	Brain	3	KIBRA	(CD44,NF2)
61	LATS1_2	Protein	LATS1,O95835	Glioblastoma stem cell	Human	Brain	3	LATS1_2	MOB
62	LRP_Fz	Protein	LRP,Q14764	Glioblastoma stem cell	Human	Brain	3	LRP_Fz	Wnt	DKK
63	MAP3K7	Protein	MAP3K7 ,O43318	Glioblastoma stem cell	Human	Brain	3	MAP3K7	RIP1
64	MAPK8	Protein	MAPK8,P45983	Glioblastoma stem cell	Human	Brain	3	MAPK8	TNF,RASSSF6,MST1_2	MAP3K7
65	MAPK11	Protein	MAPK11,Q15759	Glioblastoma stem cell	Human	Brain	3	MAPK11
66	MDM2	Protein	MDM2,Q00987	Glioblastoma stem cell	Human	Brain	3	MDM2	(Akt,!p16),p53
67	MDMX	Protein	MDMX,O15151	Glioblastoma stem cell	Human	Brain	3	MDMX		MDM2,ATM
68	MEK	Protein	MEK ,Q02750	Glioblastoma stem cell	Human	Brain	3	MEK	Raf,PKC
69	Met	Protein	Met,P08581	Glioblastoma stem cell	Human	Brain	3	Met
70	MOB	Protein	MOB,Q86VZ5	Glioblastoma stem cell	Human	Brain	3	MOB	MST1_2
71	MST1/2	Protein	MST1,Q13043	Glioblastoma stem cell	Human	Brain	3	MST1_2	(KIBRA,FRMD),F_ACTIN,SAV1	RASSF6,PP2A
72	MTOR	Protein	MTOR,P42345	Glioblastoma stem cell	Human	Brain	3	mTORc1	(PIP3,PRAS,!AMPK),Rheb	Hif1a
73	Myt1	Protein	Myt1,Q99640	Glioblastoma stem cell	Human	Brain	3	Myt1		PLK1,RPS6KA1
74	Nestin	Protein	Nestin,P48681	Glioblastoma stem cell	Human	Brain	3	Nestin	NOTCH
75	NF1	Protein	NF1,P21359	Glioblastoma stem cell	Human	Brain	3	NF1
76	NF2	Protein	NF2,P35240	Glioblastoma stem cell	Human	Brain	3	NF2		Akt
77	NLK	Protein	NLK ,Q9UBE8	Glioblastoma stem cell	Human	Brain	3	NLK	MAP3K7
78	NOTCH	Protein	NOTCH,P46531	Glioblastoma stem cell	Human	Brain	3	NOTCH	GSK3B	DVL,NUMB,SERRATE
79	NSB1	Protein	NSB1,O60934	Glioblastoma stem cell	Human	Brain	3	NSB1	ATM
80	NUMB	Protein	NUMB,P49757	Glioblastoma stem cell	Human	Brain	3	NUMB
81	p15	Protein	CDKN2A,P42772	Glioblastoma stem cell	Human	Brain	3	p15	FOXO,SMAD2_3_4	(SMAD2_3_4,c_myc)
82	p16	Protein	CDKN2A,P42771	Glioblastoma stem cell	Human	Brain	3	p16	{RAS}[!c_myc]	PRC1
83	p21	Protein	CDKN1A,P38936	Glioblastoma stem cell	Human	Brain	3	p21	Raf1,SMAD2_3_4,Akt,FOXO,E2F,p53,BRAF	skp2,c_myc
84	p27	Protein	CDKN1B,P46527	Glioblastoma stem cell	Human	Brain	3	p27	FOXO	skp2,Akt,cycE_CDK2
85	p50_p65	Protein	p50,P19838	Glioblastoma stem cell	Human	Brain	3	p50_p65	IkB_a
86	p53	Protein	TP53,P04637	Glioblastoma stem cell	Human	Brain	3	p53	(ATM,NSB1)	(MDM2,MDMX),Chk1_2,STAT3
87	PARP1	Protein	PARP1,P09874	Glioblastoma stem cell	Human	Brain	3	PARP1	ROS
88	PDGF	Protein	PDGF,P04085	Glioblastoma stem cell	Human	Brain	3	PDGF
89	PDGFR	Protein	PDGFR,P09619	Glioblastoma stem cell	Human	Brain	3	PDGFRA	PDGF
90	PDK	Protein	PDK ,O15530	Glioblastoma stem cell	Human	Brain	3	PDK
91	PI3K	Protein	PI3K ,O00329	Glioblastoma stem cell	Human	Brain	3	PI3K	VEGFR,PDGFRA,RAS	PTEN
92	PIAS3	Protein	PIAS3 ,Q9Y6X2	Glioblastoma stem cell	Human	Brain	3	PIAS3	STAT3
93	PKC	Protein	PKC ,P17252	Glioblastoma stem cell	Human	Brain	3	PKC	(PDK,PLC)
94	PLC	Protein	PLC ,P19174	Glioblastoma stem cell	Human	Brain	3	PLC	EGFR,VEGFR,PDGFRA
95	PLK1	Protein	PLK1,P53350	Glioblastoma stem cell	Human	Brain	3	PLK1	(AURA_B,CDK1_cycB)
96	PP2A	Protein	PP2A,Q15257	Glioblastoma stem cell	Human	Brain	3	PP2A		Chk1_2
97	PRAS	Protein	PRAS ,Q96B36	Glioblastoma stem cell	Human	Brain	3	PRAS		Akt
98	PRC1	Protein	PRC1,O43663	Glioblastoma stem cell	Human	Brain	3	PRC1	c_myc
99	PTEN	Protein	PTEN,P60484	Glioblastoma stem cell	Human	Brain	3	PTEN	FOXO	SRC
100	RAF1	Protein	RAF1,P04049,Q9NY11	Glioblastoma stem cell	Human	Brain	3	Raf	PKC,RAS	Akt,SPRY2
101	RAS	Protein	HRAS,P01112,KRAS,P01116,MRAS,O14807	Glioblastoma stem cell	Human	Brain	3	RAS	NOTCH,SOS,EGFR	NF1
102	RASSF6	Protein	RASSF6,Q6ZTQ3	Glioblastoma stem cell	Human	Brain	3	RASSF6
103	Rb	Protein	RB1,P06400	Glioblastoma stem cell	Human	Brain	3	Rb		(cycE_CDK2,cycD_CDK4_6)
104	REDD1	Protein	DDIT4,Q9NX09	Glioblastoma stem cell	Human	Brain	3	REDD1		GSK3B
105	Rheb	Protein	RHEB,Q15382	Glioblastoma stem cell	Human	Brain	3	Rheb		TSC1_2
106	RIP1	Protein	RIPK1,Q13546	Glioblastoma stem cell	Human	Brain	3	RIP1	TNFr
107	RPS6KA1	Protein	RPS6KA1,Q15418	Glioblastoma stem cell	Human	Brain	3	RPS6KA1
108	RPS6KB1/2	Protein	RPS6KB1,P23443,RPS6KB2,Q9UBS0	Glioblastoma stem cell	Human	Brain	3	RPS6KB1_2	mTORc1
109	S6	Protein	RPS6,P62753	Glioblastoma stem cell	Human	Brain	3	S6	(RPS6KA1,RPS6KB1_2)
110	SAV1	Protein	SAV1,Q9H4B6	Glioblastoma stem cell	Human	Brain	3	SAV1	F_ACTIN
111	SERRATE	Protein	SERRATE,Q9BXP5	Glioblastoma stem cell	Human	Brain	3	SERRATE
112	Shc	Protein	Shc ,P29353	Glioblastoma stem cell	Human	Brain	3	Shc	EGFR,INSr	PTEN
113	SHP2	Protein	SHP2 ,Q06124	Glioblastoma stem cell	Human	Brain	3	SHP2	IL6ST
114	skp2	Protein	skp2 ,Q13309	Glioblastoma stem cell	Human	Brain	3	skp2	c_myc,ERK
115	SMAC	Protein	SMAC,Q9NR28	Glioblastoma stem cell	Human	Brain	3	SMAC	CytoC	XIAP
116	SMAD2/3/4	Protein	SMAD2,Q15796	Glioblastoma stem cell	Human	Brain	3	SMAD2	TGFBr	ERK
117	SOCS	Protein	SOCS,O15524	Glioblastoma stem cell	Human	Brain	3	SOCS	STAT3
118	SOS	Protein	SOS,Q07889	Glioblastoma stem cell	Human	Brain	3	SOS	Grb2,PDGFRA
119	SPRY2	Protein	SPRY2 ,O43597	Glioblastoma stem cell	Human	Brain	3	SPRY2	ERK
120	SRC	Protein	SRC,P12931	Glioblastoma stem cell	Human	Brain	3	SRC	EGFR
121	STAT3	Protein	STAT3 ,P40763	Glioblastoma stem cell	Human	Brain	3	STAT3	EGFR,Met,JAK2,SRC	PIAS3
122	SUFU	Protein	SUFU,Q9UMX1	Glioblastoma stem cell	Human	Brain	3	SUFU
123	TACE	Protein	TACE,P78536	Glioblastoma stem cell	Human	Brain	3	TACE
124	TCF/LEF	Protein	TCF7,P36402,TCF3,P15923,TCF4,P15884	Glioblastoma stem cell	Human	Brain	3	TCF_LEF	SMAD2_3_4,beta_cat	NLK
125	TGFB	Protein	TGFB1,P01137	Glioblastoma stem cell	Human	Brain	3	TGFB
126	TGFBr	Protein	TGFBR1,P36897	Glioblastoma stem cell	Human	Brain	3	TGFBr	TGFB
127	TNF	Protein	TNF,P01375	Glioblastoma stem cell	Human	Brain	3	TNF	p50_p65
128	TNFr	Protein	TNFRSF1A,P19438	Glioblastoma stem cell	Human	Brain	3	TNFr	TNF
129	TSC1/2	Protein	TSC1,Q92574,TSC2,P49815	Glioblastoma stem cell	Human	Brain	3	TSC1_2	REDD1,AMPK,(GSK3B,AMPK)	Akt,ERK
130	VEGF	Protein	VEGFA,P15692,VEGFB,P49765,VEGFC,P49767,VEGFD,O43915	Glioblastoma stem cell	Human	Brain	3	VEGF	Hif1a
131	VEGFR	Protein	KDR,P35968	Glioblastoma stem cell	Human	Brain	3	VEGFR	VEGF
132	Wnt	Protein	WNT1,P04628	Glioblastoma stem cell	Human	Brain	3	Wnt
133	XIAP	Protein	XIAP,P98170	Glioblastoma stem cell	Human	Brain	3	XIAP	MDM2
134	YAP1	Protein	YAP1,P46937	Glioblastoma stem cell	Human	Brain	3	YAP1	WWC1
